# The HLA Ligand Atlas - A resource of natural HLA ligands presented on benign tissues

**DOI:** 10.1101/778944

**Authors:** Ana Marcu, Leon Bichmann, Leon Kuchenbecker, Daniel Johannes Kowalewski, Lena Katharina Freudenmann, Linus Backert, Lena Mühlenbruch, András Szolek, Maren Lübke, Philipp Wagner, Tobias Engler, Sabine Matovina, Jian Wang, Mathias Hauri-Hohl, Roland Martin, Konstantina Kapolou, Juliane Sarah Walz, Julia Velz, Holger Moch, Luca Regli, Manuela Silginer, Michael Weller, Markus W. Löffler, Florian Erhard, Andreas Schlosser, Oliver Kohlbacher, Stefan Stevanović, Hans-Georg Rammensee, Marian Christoph Neidert

## Abstract

The human leukocyte antigen (HLA) complex controls adaptive immunity by presenting defined fractions of the intracellular and extracellular protein content to immune cells. Here, we describe the HLA Ligand Atlas, an extensive collection of mostly matched HLA-I and -II ligandomes from 225 benign samples (29 tissues, 21 subjects). The initial release covers 51 HLA-I and 86 HLA-II allotypes presenting 89,853 HLA-I- and 140,861 HLA-II ligands. We observe that the immunopeptidomes differ considerably between tissues and individuals on both source protein and HLA-ligand level. 1,407 HLA-I ligands stem from non-canonical genomic regions. We highlight the importance of comparatively analyzing both benign and malignant tissues to inform tumor association, based on a case study in three glioblastoma patients. The resource provides insights into applied and basic immune-associated questions in the context of cancer immunotherapy, infection, transplantation, allergy, and autoimmunity. It is publicly available at www.hla-ligand-atlas.org.
