## Supplementary material for "The HLA Ligand Atlas - A resource of natural HLA ligands presented on benign tissues": Table_S2

### Sheet: WorldCoverage
HLA-A (n=16)					HLA-B (n=21)					HLA-C (n=14)					HLA-DPA1 (n=5, but 2 not in tool)					HLA-DPB1 (n=9)					HLA-DQA1 (n=11)					HLA-DQB1 (n=12)					HLA-DRB1 (n=19)
population/area	Class I				population/area	Class I				population/area	Class I				population/area	Class II				population/area	Class II				population/area	Class II				population/area	Class II				population/area	Class II
	coveragea	average_hitb	pc90c			coveragea	average_hitb	pc90c			coveragea	average_hitb	pc90c			coveragea	average_hitb	pc90c			coveragea	average_hitb	pc90c			coveragea	average_hitb	pc90c			coveragea	average_hitb	pc90c			coveragea	average_hitb	pc90c
World	0.9515	1.47	1.12		World	0.7366	0.96	0.38		World	0.9302	1.42	1.07		World	0.9478	1.29	1.08		World	0.7896	1.02	0.48		World	0.9936	1.73	1.37		World	0.982	1.65	1.26		World	0.9229	1.4	1.05
Average	95.15	1.47	1.12		Average	73.66	0.96	0.38		Average	93.02	1.42	1.07		Average	94.78	1.29	1.08		Average	78.96	1.02	0.48		Average	99.36	1.73	1.37		Average	98.2	1.65	1.26		Average	92.29	1.4	1.05
Standard deviation	0	0	0		Standard deviation	0	0	0		Standard deviation	0	0	0		Standard deviation	0	0	0		Standard deviation	0	0	0		Standard deviation	0	0	0		Standard deviation	0	0	0		Standard deviation	0	0	0
